# The epidemiology and genomics of a virulent emerging fungal pathogen in an Australian reptile

**DOI:** 10.1101/2021.10.22.465237

**Authors:** B. Class, D. Powell, J. Terraube, G. Albery, C. Delmé, S. Bansal, C.H. Frère

**Affiliations:** Global Change Ecology Research Group, University of the Sunshine Coast; Sippy Downs, QLD, Australia; Department of Biology, Georgetown University; Washington DC, United States; School of Biological Sciences, University of Queensland, St Lucia, QLD, Australia

## Abstract

Emerging infectious fungal diseases (EIFDs) represent a major conservation concern worldwide. Here, we provide early insights into the potential threat that *Nannizziopsis barbatae* (*Nb*), a novel EIFD, poses to Australian herpetological biodiversity. First known to the reptile pet trade as a primary pathogen causing untreatable severe dermatomycosis, since 2013, *Nb* has emerged in a growing number of phylogenetically and ecologically distant free-living reptiles across Australia. Observing its emergence in a long-term study population of wild eastern water dragons (*Intellagama lesueurii*), we demonstrate the pathogen’s virulence-related genomic features, within-population spatiotemporal spread, and survival costs, all of which imply that *Nb* could pose a threat to Australian reptiles in the future. Our findings highlight the need to closely monitor this pathogen in Australian ecosystems.
