## Supplemental data S1 for "The epidemiology and genomics of a virulent emerging fungal pathogen in an Australian reptile"

### Sheet: severity_indiv_reps
ID	Field season	Date	Severity	Severity_Num
1	Field Season 11	2020-09-29	Mild	1
1	Field Season 11	2021-02-15	No lesions	0
2	Field Season 11	2020-10-06	Mild	1
2	Field Season 11	2021-02-18	No lesions	0
3	Field Season 10	2020-03-05	Mild	1
3	Field Season 11	2020-09-28	No lesions	0
3	Field Season 11	2021-02-15	No lesions	0
3	Field Season 11	2021-07-28	Mild/Moderate	2
4	Field Season 10	2020-03-06	Mild	1
4	Field Season 11	2020-10-06	Mild	1
4	Field Season 11	2021-02-15	No lesions	0
5	Field Season 11	2020-10-08	Mild/Moderate	2
5	Field Season 11	2021-02-19	Mild/Moderate	2
6	Field Season 11	2020-10-01	No lesions	0
6	Field Season 11	2021-02-16	Mild	1
7	Field Season 11	2020-09-30	Moderate	3
7	Field Season 11	2021-02-15	Moderate	3
8	Field Season 11	2020-10-01	Mild	1
8	Field Season 11	2021-02-16	No lesions	0
9	Field Season 10	2020-03-06	Mild/Moderate	2
9	Field Season 11	2020-10-08	Mild/Moderate	2
10	Field Season 10	2020-03-06	Mild/Moderate	2
10	Field Season 11	2020-09-28	Moderate	3
11	Field Season 10	2020-02-19	Mild	1
11	Field Season 11	2020-09-28	No lesions	0
11	Field Season 11	2021-02-16	No lesions	0
12	Field Season 10	2020-03-05	Moderate	3
12	Field Season 11	2021-02-16	Moderate	3
13	Field Season 11	2020-09-30	Moderate	3
13	Field Season 11	2021-02-25	Moderate/Severe	4
14	Field Season 10	2020-03-05	No lesions	0
14	Field Season 11	2020-10-08	Mild	1
15	Field Season 10	2020-03-05	No lesions	0
15	Field Season 11	2021-02-18	Mild	1
16	Field Season 11	2020-10-09	Mild/Moderate	2
16	Field Season 11	2021-02-25	Moderate	3
17	Field Season 11	2020-10-07	Moderate	3
17	Field Season 11	2021-02-23	Moderate	3
18	Field Season 10	2020-03-17	Mild	1
18	Field Season 11	2020-10-02	No lesions	0
19	Field Season 11	2020-09-28	Mild	1
19	Field Season 11	2021-02-15	No lesions	0
20	Field Season 10	2020-02-20	Mild	1
20	Field Season 11	2020-10-08	No lesions	0
20	Field Season 11	2021-02-17	No lesions	0
21	Field Season 10	2020-03-05	Mild/Moderate	2
21	Field Season 11	2020-09-30	Mild/Moderate	2
21	Field Season 11	2021-02-15	Mild	1
21	Field Season 11	2021-07-28	Mild	1
22	Field Season 10	2020-03-17	No lesions	0
22	Field Season 11	2020-10-08	No lesions	0
22	Field Season 11	2021-02-16	Mild	1
23	Field Season 10	2020-02-19	No lesions	0
23	Field Season 11	2020-09-28	Mild	1
24	Field Season 11	2020-10-01	Mild	1
24	Field Season 11	2021-02-23	No lesions	0
25	Field Season 10	2020-03-05	No lesions	0
25	Field Season 11	2021-02-19	Mild/Moderate	2
26	Field Season 10	2020-02-19	No lesions	0
26	Field Season 11	2021-02-18	Mild	1
27	Field Season 10	2020-02-20	Moderate	3
27	Field Season 11	2020-09-29	Severe	5
27	Field Season 11	2021-02-15	Severe	5
27	Field Season 11	2021-07-28	Severe	5
28	Field Season 10	2020-03-17	Moderate	3
28	Field Season 11	2020-09-30	Moderate	3
28	Field Season 11	2021-02-16	Moderate	3
29	Field Season 10	2020-03-05	Moderate/Severe	4
29	Field Season 11	2020-10-02	Severe	5
30	Field Season 10	2020-03-06	Mild	1
30	Field Season 11	2020-09-28	No lesions	0
30	Field Season 11	2021-07-28	No lesions	0
31	Field Season 10	2020-02-19	No lesions	0
31	Field Season 11	2020-10-01	No lesions	0
31	Field Season 11	2021-02-15	Mild/Moderate	2
32	Field Season 11	2020-10-06	Moderate	3
32	Field Season 11	2021-02-18	Moderate/Severe	4
33	Field Season 11	2020-10-01	Mild	1
33	Field Season 11	2021-02-23	Mild/Moderate	2
34	Field Season 10	2020-03-05	No lesions	0
34	Field Season 11	2020-10-01	No lesions	0
34	Field Season 11	2021-02-17	Mild	1
35	Field Season 11	2021-02-19	Mild	1
35	Field Season 11	2021-07-28	Moderate	3
36	Field Season 10	2020-03-06	Mild	1
36	Field Season 11	2020-10-01	Moderate	3
36	Field Season 11	2021-02-15	Moderate	3
37	Field Season 10	2020-02-20	Mild/Moderate	2
37	Field Season 11	2020-10-08	Mild/Moderate	2
37	Field Season 11	2021-02-17	Mild/Moderate	2
38	Field Season 11	2020-10-02	No lesions	0
38	Field Season 11	2021-02-19	Mild	1
39	Field Season 11	2020-10-06	No lesions	0
39	Field Season 11	2021-02-16	Mild	1
40	Field Season 10	2020-03-06	Mild	1
40	Field Season 11	2020-09-29	Mild/Moderate	2
40	Field Season 11	2021-02-16	Mild/Moderate	2
41	Field Season 10	2020-03-17	Mild	1
41	Field Season 11	2021-02-15	Mild/Moderate	2
42	Field Season 10	2020-02-20	Moderate	3
42	Field Season 11	2020-10-07	Moderate/Severe	4
42	Field Season 11	2021-02-15	Severe	5
43	Field Season 10	2020-03-05	No lesions	0
43	Field Season 11	2020-09-28	No lesions	0
43	Field Season 11	2021-02-15	Moderate	3
43	Field Season 11	2021-07-28	Mild/Moderate	2
44	Field Season 11	2020-10-05	No lesions	0
44	Field Season 11	2021-02-16	Mild	1
45	Field Season 10	2020-03-06	Mild	1
45	Field Season 11	2020-09-29	No lesions	0
45	Field Season 11	2021-02-15	No lesions	0
46	Field Season 10	2020-02-20	Mild/Moderate	2
46	Field Season 11	2020-09-30	Moderate	3
46	Field Season 11	2021-02-15	Moderate	3
47	Field Season 10	2020-02-19	Mild	1
47	Field Season 11	2020-09-30	Mild	1
47	Field Season 11	2021-02-18	Mild/Moderate	2
48	Field Season 11	2020-10-06	No lesions	0
48	Field Season 11	2021-02-17	Mild	1
49	Field Season 10	2020-02-20	Mild/Moderate	2
49	Field Season 11	2020-10-05	Moderate	3
49	Field Season 11	2021-02-16	Moderate/Severe	4
50	Field Season 10	2020-03-06	Mild	1
50	Field Season 11	2021-02-16	Mild/Moderate	2
51	Field Season 11	2020-10-06	Moderate/Severe	4
51	Field Season 11	2021-02-23	Moderate	3
52	Field Season 10	2020-03-06	Mild	1
52	Field Season 11	2020-10-05	Moderate	3
52	Field Season 11	2021-02-16	Moderate	3
53	Field Season 11	2020-10-07	No lesions	0
53	Field Season 11	2021-02-23	Mild	1
54	Field Season 10	2020-02-20	No lesions	0
54	Field Season 11	2020-09-30	Mild	1
54	Field Season 11	2021-02-19	Mild/Moderate	2
55	Field Season 10	2020-02-19	No lesions	0
55	Field Season 11	2020-09-30	No lesions	0
55	Field Season 11	2021-02-15	Mild	1
55	Field Season 11	2021-07-28	No lesions	0
56	Field Season 10	2020-02-19	No lesions	0
56	Field Season 11	2020-09-30	Mild	1
56	Field Season 11	2021-02-15	No lesions	0
57	Field Season 11	2020-09-28	Mild/Moderate	2
57	Field Season 11	2021-02-18	Mild	1
58	Field Season 10	2020-03-17	No lesions	0
58	Field Season 11	2020-09-28	No lesions	0
58	Field Season 11	2021-02-15	Mild	1
58	Field Season 11	2021-07-28	No lesions	0
59	Field Season 11	2020-09-28	Moderate	3
59	Field Season 11	2021-02-15	Mild/Moderate	2
60	Field Season 10	2020-02-19	Mild/Moderate	2
60	Field Season 11	2021-02-18	Moderate	3
61	Field Season 11	2020-10-05	Severe	5
61	Field Season 11	2021-02-17	Severe	5
